# Long-term potentiation at pyramidal cell to somatostatin interneuron synapses controls hippocampal network plasticity and memory

**DOI:** 10.1101/2021.11.23.469739

**Authors:** Azam Asgarihafshejani, Ève Honoré, François-Xavier Michon, Isabel Laplante, Jean-Claude Lacaille

## Abstract

Hippocampal somatostatin (SOM) cells are dendrite-projecting inhibitory interneurons. CA1 SOM cells receive major excitatory inputs from pyramidal cells (PC-SOM synapses) which show mGluR1a- and mTORC1-mediated long-term potentiation (LTP). PC-SOM synapse LTP contributes to CA1 network metaplasticity and memory consolidation, but whether it is sufficient to regulate these processes remains unknown. Here we used optogenetic stimulation of CA1 pyramidal cells and whole cell recordings in slices to show that optogenetic theta burst stimulation (TBS_opto_) produces LTP at PC-SOM synapses. At the network level, we found that TBS_opto_ differentially regulates metaplasticity of pyramidal cell inputs: enhancing LTP at Schaffer collateral synapses and depressing LTP at temporo-ammonic synapses. At the behavioral level, we uncovered that in vivo TBS_opto_ regulates learning-induced LTP at PC-SOM synapses, as well as contextual fear memory. Thus, LTP of PC-SOM synapses is a long-term feedback mechanism controlling pyramidal cell synaptic plasticity, sufficient to regulate memory consolidation.
