## Supplementary material for "Long-term potentiation at pyramidal cell to somatostatin interneuron synapses controls hippocampal network plasticity and memory": Table S1

### Sheet: S1
	Table S1. Details of statistical comparisons, related to Figures 1-4, S1-4.
	Figure	Panel	Group size	Test	Statistic	P values	Statistic 2	P values 2
	1	B	TBSopto n=17	Paired t-test	t(16)=6.312	P < 0.0001
	1	C	LFSopto n=8	Paired t-test	t(7)=0.449	P = 0.667
	1	D	No tetanization n=13	Paired t-test	t(12)=1.138	P= 0.277
	1	E	LY n=10	Paired t-test	t(9)=2.141	P = 0.06
	1	F	SOM-Cre-Raptor-KO n=15	Paired t-test	t(14)=0.5457	P = 0.5939
	1	G	Actin D n=6	Paired t-test	t(5)=3.482	P = 0.0176
	1	I	Pvalb-Cre-EYFP n=8	Paired t-test	t(7)=1.578	P = 0.158
	1	J	TBSopto n=17	Paired t-tests (as above, B-I)	as above, B-I	as above, B-I	Unpaired t-test,20-30 min post induction,TBSopto vs Actin D, t(21)=1.396	P= 0.1772
			LFSopto n=8
			No tetanization n=13
			LY n=10
			SOM-Cre-Raptor-KO n=15
			Actin D n=6
			Pvalb-Cre-EYFP n=8
	1	K	TBSopto n=17	Wilcoxon matched pairs signed rank test		P=0.0655
			LFSopto n=8	Wilcoxon matched pairs signed rank test		P=0.9688
			No tetanization n=13	Paired t-test	t(12)=0.3049	P=0.7656
			LY n=10	Paired t-test	t(9)=1.245	P=0.2446
			SOM-Cre-Raptor-KO n=15	Paired t-test	t(14)=0.4623	P=0.6510
			Actin D n=6	Paired t-test	t(5)=0.05801	P=0.9560
			Pvalb-Cre-EYFP n=8	Paired t-test	t(7)=0.8685	P=0.4139
	SUP1	A	TBSopto	Paired t-test	t(35) =8.243	P<0.0001
			Pre n=36
			Post n=36
	SUP1	B	LFSopto	Paired t-test	t(35)=0.6396	P=0.5266
			Pre n=36
			Post n=36
	SUP1	C	No tetanization	Paired t-test	t(35)=0.3376	P=0.7377
			Pre n=36
			Post n=36
	SUP1	D	LY	Paired t-test	t(35)=0.7724	P=0.4450
			Pre n=36
			Post n=36
	SUP1	E	SOM-Cre-Raptor-KO	Paired t-test	t(35)=0.3611	P=0.7202
			Pre n=36
			Post n=36
	SUP1	F	Actin D	Paired t-test	t(35)=2.624	P=0.0128
			Pre n=36
			Post n=36
	SUP1	G	DMSO	Paired t-test	t(35)=3.354	P=0.0019
			Pre n=36
			Post n=36
	SUP1	H (left)	DMSO n=6	Paired t-test	t(5)=4.175	P = 0.0087
	SUP1	H (right)	Actin D n=6	Paired t-test, as above (Fig 1G and SUP 1H left)	Actin D t(5)=3.482	Actin D P = 0.0176	Unpaired t-test, 20-30 min post induction, Actin D vs DMSO, t(10)=1.03	P= 0.3272
			DMSO n=6		DMSO t(5)=4.175	DMSO P = 0.0087
	SUP1	I	Pvalb-Cre-EYFP	Paired t-test	t(35)=0.2349	P=0.8157
			Pre n=36
			Post n=36
	SUP2	B left	TBSopto n=9	Paired t-test	t(8)=3.248	P=0.0117
	SUP2	B right	TBSopto	Paired t-test	t(35)=3.129	P=0.0035
			Pre n=36
			Post n=36
	SUP2	C left	No tetanization n=8	Paired t-test	t(7)=1.198	P = 0.270
	SUP2	C right	No tetanization	Paired t-test	t(35)=1.346	P= 0.1871
			Pre n=36
			Post n=36
	SUP2	D left	AAV9-CaMKIIa-mCherry n=8	Paired t-test	t(7)=0.04446	P = 0.965
	SUP2	D right	AAV9-CaMKIIa-mCherry	Paired t-test	t(35)=0.6835	P=0.4988
			Pre n=36
			Post n=36
	SUP2	E left	LY n=8	Paired t-test	t(7)=1.058	P = 0.325
	SUP2	E right	LY	Paired t-test	t(35)=1.299	P=0.2026
			Pre n=36
			Post n=36
	SUP2	F left	SOM-Cre-Raptor-KO n=8	Paired t-test	t(7)=0.3832	P = 0.712
	SUP2	F right	SOM-Cre-Raptor-KO	Paired t-test	t(35)=1.352	P=0.1850
			Pre n=36
			Post n=36
	SUP2	G	TBSopto n=9	Paired t-tests (as above, B-F left)	as above, B-F left	as above, B-F left
			No tetanization n=8
			9-CaMKIIa-mCherry n=8
			LY n=8
			SOM-Cre-Raptor-KO n=8
	SUP3	B	No tetanization n=6	Paired t-test	t(5)=0.6528	P = 0.542
	SUP3	C	LY n=6	Paired t-test	t(5)=0.3449	P = 0.744
	SUP3	D	SOM-Cre-Raptor-KO n=8	Paired t-test	t(7)=0.4145	P = 0.690
	SUP3	E	TBSopto n=7	Paired t-tests (as above, B-D; and Fig 2B below)	as above, B-D; and Fig 2B below	as above, B-D; and Fig 2B below
			No tetanization n=6
			LY n=6
			SOM-Cre-Raptor-KO n=8
	SUP3	G	wTBS-SC	Paired t-test	t(24)= 0.3405	P = 0.7365
			Pre n=24
			Post n=24
	SUP3	H	TBSopto+wTBS-SC	Paired t-test	t(24)=22.14	P <0.0001
			Pre n=24
			Post n=24
	SUP3	J	wTBS-TA	Paired t-test	t(24)=60.20	P <0.0001
			Pre n=24
			Post n=24
	SUP3	K	TBSopto+wTBS-TA	Paired t-test	t(24)=0.7208	P = 0.4780
			Pre n=24
			Post n=24
	2	B	TBSopto n=7	Paired t-test	t(6)= 3.455	P = 0.0135
	2	D	wTBS-SC n=13	Paired t-test	t(12)=1.183	P=0.2596
			TBSopto+wTBS-SC n=11	Paired t-test	t(10) =4.410	P = 0.0013
			LY+TBSopto +wTBS-SC n=7	Paired t-test	t(6)= 1.618	P = 0.1568
			TBSopto mCherry n=11	Paired t-test	t(10)=0.4497	P = 0.6625
	2	E	wTBS-SC Raptor-KO n=9	Paired t-test	t(8)= 2.215	P= 0.0576
			TBSopto +wTBS-SC Raptor-KO n=10	Paired t-test	t(9) =1.350	P= 0.2243
	2	F	wTBS-SC n=13 TBSopto+wTBS n=11 LY+TBSopto +wTBS-SC n=7 TBSopto+wTBS-SC mCherry n=11	One-way ANOVA Multiple comparison	F (3, 38) = 6.053	P = 0.0018	Tukey's multiple comparisons test	25-35 min post induction TBSopto + wTBS-SC vs. wTBS-SC P= 0.0067 TBSopto + wTBS-SC vs. LY+TBSopto + wTBS-SC P= 0.0359 TBSopto + wTBS-SC vs. TBSopto+wTBS-SC mCherry P= 0.0028 wTBS-SC vs. LY+TBSopto + wTBS-SC P= 0.9993 wTBS-SC vs. TBSopto+wTBS-SC mCherry P= 0.9645
	2	G	SC no TBSopto n=13 SC + TBSopto n=11	Paired t test (Post no-TBSopto vs. Base) Paired t test (Post TBSopto vs. Base)	(12)=1.325 t(10)=1.925	P= 0.2099 P= 0.0832
	2	H	wTBS-SC Raptor-KO n=9 TBSopto +wTBS-SC Raptor-KO n=10				Unpaired t-test, 25-35 min post induction	wTBS-SC Raptor-KO vs. TBSopto +wTBS-SC Raptor-KO P= 0.4222 t(17)=0.8225
	2	J	wTBS-TA n=7	Paired t-test	t(6)=2.985	P = 0.0245
			TBSopto+wTBS-TA n=6	Paired t-test	t(5)=0.955	P = 0.3833
			LY+TBSopto +wTBS-TA n=7	Paired t-test	t(6)=4.022	P = 0.0069
			TBSopto+wTBS-TA mCherry n=7	Paired t-test	t(6)=2.695	P = 0.0358
	2	K	wTBS-TA Raptor-KO n=8	Paired t-test	t(7)=4.385	P = 0.0032
			TBSopto +wTBS-TA Raptor-KO n=7	Paired t-test	t(6)=3.660	P = 0.0106
	2	L	wTBS-TA n=7 TBSopto+wTBS n=6 LY+TBSopto +wTBS-TA n=7 TBSopto+wTBS-TA mCherry n=7	One-way ANOVA Multiple comparison	F (3, 23) = 3.667	P = 0.0270	Tukey's multiple comparisons test	25-35 min post induction TBSopto + wTBS-TA vs. wTBS-TA P= 0.0420 TBSopto + wTBS-TA vs. LY+TBSopto + wTBS-TA P= 0.0289 TBSopto + wTBS-TA vs. TBSopto+wTBS-TA mCherry P= 0.0405 wTBS-TA vs. LY+TBSopto + wTBS-TA P=0.999 wTBS-TA vs. TBSopto+wTBS-TA mCherry P >0.9999
	2	M	TA no TBSopto n=7	Paired t test (Post no-TBSopto vs. Base)	t(6)=0.5498	P= 0.6023
			TA + TBSopto n=6	Paired t test (Post TBSopto vs. Base)	t(5)=2.177	P= 0.0815
	2	N	wTBS-TA Raptor-KO n=8 TBSopto +wTBS-TA Raptor-KO n=7				Unpaired t-test,25-35 min post induction	wTBS-TA Raptor-KO vs. TBSopto +wTBS-TA Raptor-KO P= 0.5516 t(13)=0.6113
	3	C	EYFP-Phase n=8	Mann-Whitney Rank Sum Test	T=106	P=0.001
			Conditioning vs test
	3	C	Arch-Phase n=9	Mann-Whitney Rank Sum Test	T=84	P<0.001
			Conditioning vs test
	3	C	Arch-Shifted n=7	Paired t-test	T=5.136	P<0.001
			Conditioning vs test
	3	C	EYFP-Phase n=8 Arch-Phase n=9 Arch-Shifted n=7	One-way ANOVA	F=10.188	P < 0.001	Holm-Sidak multiple comparisons test	Arch-Phase vs EYFP-Phase t = 2.627, P = 0.016 Arch-Phase vs Arch-Shifted t = 4.463, P <0.001 EYFP-Phase vs Arch-Shifted t = 1.879, P = 0.074
	3	F Left	SOM-Cre-EYFP mice TBSopto hChR2 n=8 Conditioning vs test	Mann-Whitney Rank Sum Test	T=36	P<0.001
	3	F Left	SOM-Cre-EYFP mice no TBSopto hChR2 n=7 Conditioning vs test	Mann-Whitney Rank Sum Test	T=28	P<0.001
	3	F Left	SOM-Cre-EYFP mice TBSopto EYFP n=8	Mann-Whitney Rank Sum Test	T=36	P<0.001
	3	F Left	SOM-Cre-EYFP mice TBSopto hChR2 n=8 no TBSopto hChR2 n=7 TBSopto EYFP n=8	Kruskal-Wallis One-way ANOVA on Ranks	H = 17.626	P = 0.001	Dunn's multiple comparisons test	TBSopto vs. no TBSopto P=0.001 TBSopto vs. TBSopto no hChR2 P=0.001 No TBSopto vs. TBSopto no hChR2 P >0.05
	3	F Right	SOM-Cre-Raptor-KO mice no TBSopto n=7 Conditioning vs test	Mann-Whitney Rank Sum Test	T=31	P= 0.004
	3	F Right	SOM-Cre-Raptor-KO mice TBSopto n=6 Conditioning vs test	Mann-Whitney Rank Sum Test	T=21	P= 0.002
	3	F Right	SOM-Cre-Raptor-KO mice TBSopto n=6 no TBSopto n=7	Unpaired t-test	T =-0.653	P = 0.527
	SUP4	B (Left) Time spent in periphery	EYFP n=6 Arch n=9	Two-way repeated measure ANOVA	EYFP vs Arch F = 0.12 no light vs light F = 0.0207 EYFP/Arch vs no light/light F = 0.892	EYFP vs Arch P = 0.734 no light vs light P = 0.888 EYFP/Arch vs no light/light P = 0.362
	SUP4	B (middle) Time spent in center	EYFP n=6 Arch n=9	Two-way repeated measure ANOVA	EYFP vs Arch F = 0.0688 no light vs light F = 0.000023 EYFP/Arch vs no light/light F = 0.00168	EYFP vs Arch P = 0.797 no light vs light P = 0.996 EYFP/Arch vs no light/light P = 0.968
	SUP4	B (Right) Ratio of time in center/periphery	EYFP n=6 Arch n=9	Mann-Whitney Rank Sum Test	T = 54	P = 0.517
	SUP4	C Total distance traveled	EYFP n=6 Arch n=9	Unpaired t-test	T = -0.0335	P = 0.974
	SUP4	C Zone transitions	EYFP n=6 Arch n=9	Mann-Whitney Rank Sum Test	T = 54	P = 0.517
	SUP4	E (Left) Time spent in periphery	SOM-Cre-EYFP mice mCherry n=6 SOM-Cre-EYFP mice hChR2 n=16 SOM-Cre-Raptor-KO mice hChR2 n=13	Kruskal-Wallis One Way Analysis of Variance on Ranks	H = 0.44	P = 0.802
	SUP4	E (middle) Time spent in center	SOM-Cre-EYFP mice mCherry n=6 SOM-Cre-EYFP mice hChR2 n=16 SOM-Cre-Raptor-KO mice hChR2 n=13	Kruskal-Wallis One Way Analysis of Variance on Ranks	H = 0.284	P = 0.868
	SUP4	E (Right) Ratio of time in center/periphery	SOM-Cre-EYFP mice mCherry n=6 SOM-Cre-EYFP mice hChR2 n=16 SOM-Cre-Raptor-KO mice hChR2 n=13	Kruskal-Wallis One Way Analysis of Variance on Ranks	H = 0.0549	P = 0.973
	SUP4	F (Left) Total distance	SOM-Cre-EYFP mice mCherry n=6 SOM-Cre-EYFP mice hChR2 n=16 SOM-Cre-Raptor-KO mice hChR2 n=13	Kruskal-Wallis One Way Analysis of Variance on Ranks	H = 1.274	P = 0.529
	SUP4	F (Right) Zone transitions	SOM-Cre-EYFP mice mCherry n=6 SOM-Cre-EYFP mice hChR2 n=16 SOM-Cre-Raptor-KO mice hChR2 n=13	One-way ANOVA	F =0.781	P = 0.466
	4	B	Baseline TBS #1 TBS #2, n=8	rmANOVA	F (2, 14) = 22.41	P<0.0001	Tukey's multiple comparisons tests	Baseline vs. TBS #1 P= 0.0079 TBS #1 vs. TBS #2 P=0.0199
	4	C	Baseline TBSopto #1 TBSopto #2, n=7	rmANOVA	F (2, 12) = 14.71	P=0.0006	Tukey's multiple comparisons test	Baseline vs. TBSopto #1 P=0.0029 TBSopto #1 vs. TBSopto #2 P=0.7365
	4	D	Baseline TBSopto #1 TBS #2, n=8	rmANOVA	F (2, 14) = 9.137	P=0.0029	Tukey's multiple comparisons test	Baseline vs. TBSopto #1 P=0.0180 TBSopto #1 vs. TBS #2 P= 0.0031
	4	E	Baseline TBS #1 TBSopto #2, n=8	rmANOVA	F (2, 14) = 8.467	P=0.0039	Tukey's multiple comparisons test	Baseline vs. TBS #1 P=0.0290 TBS #1 vs. TBSopto #2 P=0.5483
	4	F	Baseline no TBS #1 TBS #2, n=10	rmANOVA	F (2, 18) = 24.33	P<0.0001	Tukey's multiple comparisons test	Baseline vs. no TBS #1 P=0.8039 No TBS #1 vs. TBS #2 P<0.0001
	4	H sEPSC frequency	TBSopto and CFC n=18 cells, 3 mice No TBSopto and CFC n=17 cells, 4 mice	Mann-Whitney Rank Sum Test	t = 389	P = 0.006
	4	H sEPSC amplitude	TBSopto and CFC n=18 cells, 3 mice No TBSopto and CFC n=17 cells, 4 mice	Mann-Whitney Rank Sum Test	t =397	P = 0.003
	4	I Slope of EPSC I-O	TBSopto and CFC n=17 cells, 3 mice No TBSopto and CFC n=19 cells, 4 mice	Mann-Whitney Rank Sum Test	t = 221	P = 0.028
